# Self-supervised Benchmarking for scRNAseq Clustering

**DOI:** 10.1101/2023.07.07.548158

**Authors:** Scott R Tyler, Eric E Schadt, Ernesto Guccione

## Abstract

Interpretation of single cell RNAseq (scRNAseq) data are typically built upon clustering results and/or cell-cell topologies. However, the validation process is often exclusively left to bench biologists, which can take years and tens of thousands of dollars. Furthermore, a lack of objective ground-truth labels in complex biological datasets, has resulted in difficulties when benchmarking single cell analysis methods. Here, we address these gaps with count splitting, creating a cluster validation algorithm, accounting for Poisson sampling noise, and benchmark 120 pipelines using an independent test-set for ground-truth assessment, thus enabling the first *self-supervised* benchmark. Anti-correlation-based feature selection paired with locally weighted Louvain modularity on the Euclidean distance of 50 principal-components with cluster-validation showed the best performance of all tested pipelines for scRNAseq clustering, yielding reproducible biologically meaningful populations. These new approaches enabled the discovery of a novel metabolic gene signature associated with hepatocellular carcinoma survival time.
