## Supplementary material for "Self-supervised Benchmarking for scRNAseq Clustering": ED_Table_2

### Sheet: A)Pro-survival_sig_gene_list
Extended Data Table 2: Hepatocellular carcinoma protective gene signature. a, The list of genes that were contained within the combined protective gene signatures. b, The pathways associated with the genes associated survival.
Combined significant gene list
SLC38A4
UOX
CYP4A14
CYP2C54
CYP17A1
CAR3
FAM19A2
RNF43
HMGCS1
SLC3A1
SYNE1
CYP3A41A
AHSG
CYP2A4
AKR1C20
SLCO1A1
CELF2
CYP2E1
GM37273
SLC25A21
DPYD
TNFRSF19
CPOX
GM26917
IGFBP2
ABCC2
CES3A
CYP7B1
NR1I3
SULT3A1
CPED1
UROC1
ALDH1L1
PLXNA2
IQGAP2
GULO
ITIH3
CYP2A22
SNTB1
AHR
CHKA
POR
SLC1A2
NOTUM
C3
TLE1
NCKAP5
FMO3
MTUS1
PLBD1
KYNU
CES1C
ESRRG
EGR1
GM16573
GM32511
TTR
ALDH1A1
IGFBP1
AKR1C6
OSGIN1
OTC
ST3GAL5
SORCS3
ABCB4
RMDN2
PHLDB2
UGT1A6A
ROBO1
SLC22A1
MUG2
CPS1
GM34667
SLC22A30
GSTM3
APOA1
CES3B
SGMS1
SLC38A3
SLCO1B2
AIRN
CD36
TENM3
PID1
PHYHD1
CYP3A16
NDRG1
PEMT
TCF7L1
CYP1A2
PPARA
ATP11C
TBX3OS1
RNASE4
SULT2A8
RGN
IDI1
CYP3A41B
SORD
PAH
CYP27A1
CYP3A44
AOX3
FBP1
C4BP
FADS2
AC118710.5
CYP7A1
SULT2A1
HSD17B6
ALDH3A2
GLUL
TSKU
CYP2C50
GSTM1
CYB5A
GSTA3
AC118710.4
CDH2
SLC22A23
SULF2
NRG4
DUSP6
CYP2C37
CES1D
FN1
ABLIM3
PON1
LPIN2
SLC4A4
LPL
PZP
AOX1
AQP9
RELN
CDO1
FAM107B
EPHX1
ERC2
CYP2A5
RDH9
CES1G
RDH16
GM45589
PTPN9
IGDCC4
PDGFC
PABPN1
GLDC
CYP2C38
ASS1
AMDHD1
ARG1
LHPP

### Sheet: B)Survival_genes_pathways
p-value	T	Q	Q&T	Q&T/Q	Q&T/T	term ID	t type	t group	t name	t depth	Q&T list
1.29e-22	836	142	45	0.317	0.054	GO:0019752	BP	1	carboxylic acid metabolic process	1	PEMT,PON1,CD36,POR,ITIH3,ALDH3A2,LPL,AMDHD1,ARG1,PAH,PPARA,RGN,LPIN2,C3,CYB5A,FADS2,GLDC,ABCC2,CYP2E1,CPS1,GLUL,KYNU,CYP7A1,ALDH1L1,OTC,APOA1,CYP1A2,CYP2C38,CDO1,DPYD,GULO,UROC1,CYP7B1,CYP2C37,ALDH1A1,UGT1A6A,CYP2C50,RDH9,CES1D,CYP2C54,RDH16,FBP1,CYP2A4,ASS1,CYP2A22
1.44e-22	1758	104	70	0.673	0.04	REAC:R-MMU-1430728	rea	1	Metabolism	1	PEMT,PON1,CYP17A1,GSTM3,POR,CYP2A5,ALDH3A2,LPL,AMDHD1,AHR,ARG1,PAH,AKR1C6,PPARA,CPOX,SLC22A1,LPIN2,CYB5A,FADS2,GLDC,CHKA,CYP2E1,CPS1,CYP27A1,GLUL,FMO3,KYNU,SORD,CAR3,CYP7A1,CYP4A14,ALDH1L1,PLBD1,SLCO1B2,SULT2A8,LHPP,OTC,APOA1,CYP1A2,CYP2C38,CDO1,DPYD,UROC1,SLC25A21,CYP3A16,EPHX1,CYP7B1,SLCO1A1,CYP2C37,ALDH1A1,CYP3A44,UGT1A6A,AKR1C20,CYP2C50,CES1D,CES1G,CES1C,GSTM1,IDI1,TTR,CES3B,AOX1,FBP1,CES3A,C…
1.69e-22	889	142	46	0.324	0.052	GO:0006082	BP	1	organic acid metabolic process	1	PEMT,PON1,CD36,POR,ITIH3,ALDH3A2,LPL,AMDHD1,ARG1,PAH,PPARA,RGN,LPIN2,C3,CYB5A,FADS2,GLDC,ABCC2,CYP2E1,CPS1,GLUL,KYNU,UOX,CYP7A1,ALDH1L1,OTC,APOA1,CYP1A2,CYP2C38,CDO1,DPYD,GULO,UROC1,CYP7B1,CYP2C37,ALDH1A1,UGT1A6A,CYP2C50,RDH9,CES1D,CYP2C54,RDH16,FBP1,CYP2A4,ASS1,CYP2A22
8.56e-22	875	142	45	0.317	0.051	GO:0043436	BP	1	oxoacid metabolic process	1	PEMT,PON1,CD36,POR,ITIH3,ALDH3A2,LPL,AMDHD1,ARG1,PAH,PPARA,RGN,LPIN2,C3,CYB5A,FADS2,GLDC,ABCC2,CYP2E1,CPS1,GLUL,KYNU,CYP7A1,ALDH1L1,OTC,APOA1,CYP1A2,CYP2C38,CDO1,DPYD,GULO,UROC1,CYP7B1,CYP2C37,ALDH1A1,UGT1A6A,CYP2C50,RDH9,CES1D,CYP2C54,RDH16,FBP1,CYP2A4,ASS1,CYP2A22
2.2e-21	145	104	26	0.25	0.179	REAC:R-MMU-211945	rea	1	Phase I - Functionalization of compounds	1	CYP17A1,POR,CYP2A5,AHR,CYP2E1,CYP27A1,FMO3,CYP7A1,CYP4A14,CYP1A2,CYP2C38,CYP3A16,EPHX1,CYP7B1,CYP2C37,ALDH1A1,CYP3A44,CYP2C50,CES1D,CES1G,CES1C,CES3B,CES3A,CYP2A4,CYP3A41A,CYP3A41B
1.1e-20	255	104	31	0.298	0.122	REAC:R-MMU-211859	rea	1	Biological oxidations	1	CYP17A1,GSTM3,POR,CYP2A5,AHR,CYP2E1,CYP27A1,FMO3,CYP7A1,CYP4A14,SULT2A8,CYP1A2,CYP2C38,CYP3A16,EPHX1,CYP7B1,CYP2C37,ALDH1A1,CYP3A44,UGT1A6A,CYP2C50,CES1D,CES1G,CES1C,GSTM1,CES3B,CES3A,CYP2A4,CYP3A41A,CYP3A41B,SULT2A1
2.31e-20	1640	142	57	0.401	0.035	GO:0044281	BP	1	small molecule metabolic process	1	PEMT,PON1,CD36,CYP17A1,POR,ITIH3,ALDH3A2,LPL,AMDHD1,ARG1,PAH,AKR1C6,PPARA,RGN,LPIN2,C3,CYB5A,FADS2,GLDC,CHKA,ABCC2,CYP2E1,CPS1,CYP27A1,GLUL,KYNU,SORD,UOX,CYP7A1,ALDH1L1,OTC,APOA1,CYP1A2,CYP2C38,CDO1,DPYD,GULO,UROC1,EGR1,EPHX1,CYP7B1,CYP2C37,PID1,ALDH1A1,UGT1A6A,CYP2C50,RDH9,CES1D,TTR,AOX3,CYP2C54,RDH16,FBP1,CYP2A4,ASS1,CYP2A22,HMGCS1
3.34e-20	762	142	41	0.289	0.054	GO:0016491	MF	1	oxidoreductase activity	1	CYP17A1,POR,CYP2A5,ALDH3A2,PAH,AKR1C6,CPOX,CYB5A,FADS2,GLDC,HSD17B6,CYP2E1,CYP27A1,FMO3,SORD,UOX,CYP7A1,CYP4A14,ALDH1L1,CYP1A2,CYP2C38,CDO1,DPYD,GULO,CYP3A16,CYP7B1,CYP2C37,ALDH1A1,CYP3A44,AKR1C20,CYP2C50,RDH9,AOX1,AOX3,CYP2C54,RDH16,CYP2A4,CYP3A41A,CYP3A41B,PHYHD1,CYP2A22
1.33e-18	994	142	44	0.31	0.044	GO:0055114	BP	1	oxidation-reduction process	1	CD36,CYP17A1,POR,CYP2A5,ALDH3A2,PAH,AKR1C6,PPARA,CPOX,CYB5A,FADS2,GLDC,HSD17B6,CYP2E1,CYP27A1,FMO3,SORD,UOX,CYP7A1,CYP4A14,ALDH1L1,APOA1,CYP1A2,CYP2C38,CDO1,DPYD,GULO,CYP3A16,CYP7B1,CYP2C37,ALDH1A1,CYP3A44,AKR1C20,CYP2C50,RDH9,AOX1,AOX3,CYP2C54,RDH16,CYP2A4,CYP3A41A,CYP3A41B,PHYHD1,CYP2A22
2.08e-17	197	142	23	0.162	0.117	GO:0005506	MF	1	iron ion binding	1	CYP17A1,CYP2A5,PAH,CYP2E1,CYP27A1,CYP7A1,CYP4A14,CYP1A2,CYP2C38,CDO1,DPYD,CYP3A16,CYP7B1,CYP2C37,CYP3A44,CYP2C50,AOX1,AOX3,CYP2C54,CYP2A4,CYP3A41A,CYP3A41B,CYP2A22
2.96e-17	200	142	23	0.162	0.115	GO:0016705	MF	1	oxidoreductase activity, acting on paired donors, with incorporation or reduction of molecular oxygen	1	CYP17A1,POR,CYP2A5,PAH,CYB5A,FADS2,CYP2E1,CYP27A1,FMO3,CYP7A1,CYP4A14,CYP1A2,CYP2C38,CYP3A16,CYP7B1,CYP2C37,CYP3A44,CYP2C50,CYP2C54,CYP2A4,CYP3A41A,CYP3A41B,CYP2A22
2.15e-16	55	142	15	0.106	0.273	GO:0008395	MF	1	steroid hydroxylase activity	1	CYP17A1,CYP2E1,CYP27A1,CYP7A1,CYP2C38,CYP3A16,CYP7B1,CYP2C37,CYP3A44,CYP2C50,CYP2C54,CYP2A4,CYP3A41A,CYP3A41B,CYP2A22
2.42e-16	144	142	20	0.141	0.139	GO:0004497	MF	1	monooxygenase activity	1	CYP17A1,CYP2A5,PAH,CYP2E1,CYP27A1,FMO3,CYP7A1,CYP4A14,CYP1A2,CYP2C38,CYP3A16,CYP7B1,CYP2C37,CYP3A44,CYP2C50,CYP2C54,CYP2A4,CYP3A41A,CYP3A41B,CYP2A22
3.63e-16	542	142	32	0.225	0.059	GO:0048037	MF	1	cofactor binding	1	CYP17A1,POR,CYP2A5,PAH,C3,CYB5A,GLDC,CYP2E1,CYP27A1,FMO3,KYNU,SORD,CYP7A1,CYP4A14,CYP1A2,CYP2C38,DPYD,GULO,CYP3A16,CYP7B1,CYP2C37,ALDH1A1,CYP3A44,CYP2C50,GSTM1,AOX1,AOX3,CYP2C54,CYP2A4,CYP3A41A,CYP3A41B,CYP2A22
4.25e-16	91	95	19	0.2	0.209	KEGG:00830	keg	1	Retinol metabolism	1	CYP2A5,HSD17B6,CYP4A14,CYP1A2,CYP2C38,CYP3A16,CYP2C37,ALDH1A1,CYP3A44,UGT1A6A,CYP2C50,RDH9,AOX1,AOX3,CYP2C54,RDH16,CYP2A4,CYP3A41A,CYP3A41B
1.3e-15	523	142	31	0.218	0.059	GO:0032787	BP	1	monocarboxylic acid metabolic process	1	CD36,POR,ALDH3A2,LPL,AMDHD1,PPARA,RGN,LPIN2,C3,CYB5A,FADS2,ABCC2,CYP2E1,KYNU,CYP7A1,APOA1,CYP1A2,CYP2C38,UROC1,CYP7B1,CYP2C37,ALDH1A1,UGT1A6A,CYP2C50,RDH9,CES1D,CYP2C54,RDH16,FBP1,CYP2A4,CYP2A22
8.28e-15	93	104	18	0.173	0.194	REAC:R-MMU-211897	rea	1	Cytochrome P450 - arranged by substrate type	1	CYP17A1,POR,CYP2A5,AHR,CYP2E1,CYP27A1,CYP7A1,CYP4A14,CYP1A2,CYP2C38,CYP3A16,CYP7B1,CYP2C37,CYP3A44,CYP2C50,CYP2A4,CYP3A41A,CYP3A41B
1.38e-14	1142	142	42	0.296	0.037	GO:0006629	BP	1	lipid metabolic process	1	PEMT,PON1,CD36,CYP17A1,POR,ALDH3A2,LPL,AKR1C6,PPARA,RGN,LPIN2,C3,CYB5A,FADS2,CHKA,HSD17B6,CYP2E1,CPS1,CYP27A1,CYP7A1,PLBD1,APOA1,CYP1A2,CYP2C38,EGR1,CYP7B1,SGMS1,CYP2C37,ALDH1A1,AKR1C20,CYP2C50,RDH9,CES1D,CES1G,IDI1,TTR,CYP2C54,RDH16,CYP2A4,SULT2A1,CYP2A22,HMGCS1
7.78e-14	165	142	19	0.134	0.115	GO:0020037	MF	1	heme binding	1	CYP17A1,CYP2A5,CYB5A,CYP2E1,CYP27A1,CYP7A1,CYP4A14,CYP1A2,CYP2C38,CYP3A16,CYP7B1,CYP2C37,CYP3A44,CYP2C50,CYP2C54,CYP2A4,CYP3A41A,CYP3A41B,CYP2A22
2.13e-13	174	142	19	0.134	0.109	GO:0046906	MF	1	tetrapyrrole binding	1	CYP17A1,CYP2A5,CYB5A,CYP2E1,CYP27A1,CYP7A1,CYP4A14,CYP1A2,CYP2C38,CYP3A16,CYP7B1,CYP2C37,CYP3A44,CYP2C50,CYP2C54,CYP2A4,CYP3A41A,CYP3A41B,CYP2A22
4e-13	54	142	13	0.092	0.241	GO:0016712	MF	1	oxidoreductase activity, acting on paired donors, with incorporation or reduction of molecular oxygen, reduced flavin or flavoprotein as one donor, and incorporation of one atom of oxygen	1	CYP2A5,CYP2E1,CYP1A2,CYP2C38,CYP3A16,CYP2C37,CYP3A44,CYP2C50,CYP2C54,CYP2A4,CYP3A41A,CYP3A41B,CYP2A22
4.6e-13	1268	95	51	0.537	0.04	KEGG:01100	keg	1	Metabolic pathways	1	PEMT,CYP17A1,CYP2A5,ALDH3A2,AMDHD1,ARG1,PAH,CPOX,RGN,LPIN2,GLDC,CHKA,HSD17B6,CYP2E1,CPS1,CYP27A1,GLUL,KYNU,SORD,UOX,CYP7A1,CYP4A14,OTC,CYP1A2,CYP2C38,CDO1,DPYD,GULO,UROC1,CYP3A16,SGMS1,CYP2C37,ALDH1A1,CYP3A44,UGT1A6A,CYP2C50,ST3GAL5,RDH9,CES1D,CES1C,IDI1,AOX1,AOX3,CYP2C54,RDH16,FBP1,CYP2A4,CYP3A41A,CYP3A41B,ASS1,HMGCS1
2.94e-12	590	142	29	0.204	0.049	GO:0017144	BP	1	drug metabolic process	1	PEMT,CD36,CYP17A1,POR,ALDH3A2,AMDHD1,PAH,AKR1C6,PPARA,RGN,GLDC,ABCC2,CYP2E1,CPS1,CYP27A1,FMO3,KYNU,CYP1A2,DPYD,UROC1,EGR1,PID1,ALDH1A1,RDH9,AOX1,AOX3,RDH16,FBP1,ASS1
4.06e-12	91	95	16	0.168	0.176	KEGG:05204	keg	1	Chemical carcinogenesis	1	GSTM3,CYP2E1,GSTA3,CYP1A2,CYP2C38,CYP3A16,EPHX1,CYP2C37,CYP3A44,UGT1A6A,CYP2C50,GSTM1,CYP2C54,CYP3A41A,CYP3A41B,SULT2A1
2.12e-11	84	95	15	0.158	0.179	KEGG:00140	keg	1	Steroid hormone biosynthesis	1	CYP17A1,HSD17B6,CYP2E1,CYP7A1,CYP1A2,CYP2C38,CYP3A16,CYP7B1,CYP2C37,CYP3A44,UGT1A6A,CYP2C50,CYP2C54,CYP3A41A,CYP3A41B
1.13e-10	49	104	12	0.115	0.245	REAC:R-MMU-211981	rea	1	Xenobiotics	1	CYP2A5,AHR,CYP2E1,CYP1A2,CYP2C38,CYP3A16,CYP2C37,CYP3A44,CYP2C50,CYP2A4,CYP3A41A,CYP3A41B
1.76e-10	974	142	34	0.239	0.035	GO:0046914	MF	1	transition metal ion binding	1	CYP17A1,CYP2A5,NR1I3,ARG1,PAH,PPARA,RGN,CYP2E1,CYP27A1,FN1,GLUL,ESRRG,SORD,CAR3,CYP7A1,CYP4A14,CYP1A2,CYP2C38,CDO1,DPYD,EGR1,CYP3A16,CYP7B1,CYP2C37,CYP3A44,CYP2C50,GSTM1,AOX1,AOX3,CYP2C54,CYP2A4,CYP3A41A,CYP3A41B,CYP2A22
1.81e-10	5545	142	86	0.606	0.016	GO:0003824	MF	1	catalytic activity	1	PEMT,PON1,CYP17A1,GSTM3,POR,CYP2A5,SULF2,ALDH3A2,LPL,AMDHD1,DUSP6,ARG1,PAH,AKR1C6,RNASE4,CPOX,RGN,LPIN2,SLC3A1,CYB5A,FADS2,GLDC,CHKA,ABCC2,HSD17B6,CYP2E1,GSTA3,CPS1,CYP27A1,GLUL,FMO3,KYNU,SORD,CAR3,UOX,CYP7A1,CYP4A14,ALDH1L1,PLBD1,SULT2A8,LHPP,OTC,PTPN9,CYP1A2,CYP2C38,CDO1,DPYD,RNF43,GULO,UROC1,CYP3A16,EPHX1,CYP7B1,SGMS1,CYP2C37,RELN,ABCB4,NOTUM,ALDH1A1,CYP3A44,UGT1A6A,AKR1C20,CYP2C50,ST3GAL5,RDH…
2.59e-10	869	142	32	0.225	0.037	GO:0044255	BP	1	cellular lipid metabolic process	1	PEMT,PON1,CD36,POR,ALDH3A2,LPL,PPARA,RGN,LPIN2,C3,CYB5A,FADS2,CHKA,CYP2E1,CPS1,APOA1,CYP1A2,CYP2C38,SGMS1,CYP2C37,ALDH1A1,CYP2C50,RDH9,CES1D,CES1G,IDI1,TTR,CYP2C54,RDH16,CYP2A4,CYP2A22,HMGCS1
3.14e-10	604	142	27	0.19	0.045	GO:0044283	BP	1	small molecule biosynthetic process	1	POR,LPL,PAH,PPARA,RGN,FADS2,CPS1,CYP27A1,GLUL,KYNU,SORD,CYP7A1,OTC,APOA1,CDO1,DPYD,GULO,EGR1,EPHX1,CYP7B1,ALDH1A1,RDH9,CES1D,RDH16,FBP1,ASS1,HMGCS1
1.95e-09	325	142	20	0.141	0.062	GO:0016053	BP	1	organic acid biosynthetic process	1	LPL,PAH,PPARA,RGN,FADS2,CPS1,GLUL,KYNU,CYP7A1,OTC,APOA1,CDO1,DPYD,GULO,CYP7B1,ALDH1A1,RDH9,RDH16,FBP1,ASS1
3.06e-09	31	142	9	0.063	0.29	GO:0070330	MF	1	aromatase activity	1	CYP1A2,CYP2C38,CYP3A16,CYP2C37,CYP2C50,CYP2C54,CYP2A4,CYP3A41A,CYP3A41B
3.13e-09	953	142	32	0.225	0.034	GO:0044432	CC	1	endoplasmic reticulum part	1	PEMT,POR,ALDH3A2,LPIN2,CYB5A,FADS2,CYP2E1,FMO3,CYP7A1,CYP4A14,CYP1A2,CYP2C38,RNF43,GULO,CYP3A16,EPHX1,CYP7B1,SGMS1,CYP2C37,CYP3A44,UGT1A6A,CYP2C50,CES1D,CES1G,CES1C,CES3B,CYP2C54,RDH16,CES3A,CYP2A4,CYP3A41A,CYP3A41B
7.59e-09	28	104	9	0.087	0.321	REAC:R-MMU-9027307	rea	1	Biosynthesis of maresin-like SPMs	1	CYP2E1,CYP1A2,CYP2C38,CYP3A16,CYP2C37,CYP3A44,CYP2C50,CYP3A41A,CYP3A41B
1.22e-08	941	142	31	0.218	0.033	GO:0042493	BP	1	response to drug	1	PEMT,GSTM3,SLC1A2,POR,SLC38A3,LPL,DUSP6,ARG1,AKR1C6,PPARA,SLC22A1,CHKA,ABCC2,CYP2E1,CPS1,KYNU,SORD,CAR3,SLCO1B2,OTC,CYP1A2,CDO1,DPYD,EGR1,IGFBP2,ABCB4,ALDH1A1,GSTM1,FBP1,ASS1,HMGCS1
1.54e-08	30	104	9	0.087	0.3	REAC:R-MMU-9018682	rea	1	Biosynthesis of maresins	1	CYP2E1,CYP1A2,CYP2C38,CYP3A16,CYP2C37,CYP3A44,CYP2C50,CYP3A41A,CYP3A41B
1.67e-08	323	142	19	0.134	0.059	GO:0046394	BP	1	carboxylic acid biosynthetic process	1	LPL,PAH,PPARA,RGN,FADS2,CPS1,GLUL,KYNU,CYP7A1,OTC,APOA1,DPYD,GULO,CYP7B1,ALDH1A1,RDH9,RDH16,FBP1,ASS1
2.43e-08	514	142	23	0.162	0.045	GO:0008610	BP	1	lipid biosynthetic process	1	PEMT,CYP17A1,POR,LPL,AKR1C6,RGN,LPIN2,C3,FADS2,CHKA,CYP27A1,CYP7A1,APOA1,EGR1,CYP7B1,SGMS1,ALDH1A1,AKR1C20,RDH9,CES1D,IDI1,RDH16,HMGCS1
2.62e-08	1514	142	39	0.275	0.026	GO:0005783	CC	1	endoplasmic reticulum	1	PEMT,CD36,CYP17A1,POR,SULF2,ALDH3A2,LPIN2,CYB5A,FADS2,HSD17B6,CYP2E1,GLUL,FMO3,CYP7A1,CYP4A14,CYP1A2,CYP2C38,RNF43,GULO,CYP3A16,EPHX1,CYP7B1,SGMS1,CYP2C37,CYP3A44,UGT1A6A,CYP2C50,CES1D,CES1G,CES1C,CES3B,CPED1,CYP2C54,RDH16,CES3A,CYP2A4,CYP3A41A,CYP3A41B,ASS1
3.39e-08	46	95	10	0.105	0.217	KEGG:00591	keg	1	Linoleic acid metabolism	1	CYP2E1,CYP1A2,CYP2C38,CYP3A16,CYP2C37,CYP3A44,CYP2C50,CYP2C54,CYP3A41A,CYP3A41B
7.41e-08	352	142	19	0.134	0.054	GO:0006631	BP	1	fatty acid metabolic process	1	CD36,POR,ALDH3A2,LPL,PPARA,RGN,LPIN2,C3,CYB5A,FADS2,CYP2E1,APOA1,CYP2C38,CYP2C37,CYP2C50,CES1D,CYP2C54,CYP2A4,CYP2A22
1.62e-07	38	104	9	0.087	0.237	REAC:R-MMU-9018677	rea	1	Biosynthesis of DHA-derived SPMs	1	CYP2E1,CYP1A2,CYP2C38,CYP3A16,CYP2C37,CYP3A44,CYP2C50,CYP3A41A,CYP3A41B
2.01e-07	247	142	16	0.113	0.065	GO:0008202	BP	1	steroid metabolic process	1	PON1,CYP17A1,POR,AKR1C6,HSD17B6,CYP2E1,CYP27A1,CYP7A1,APOA1,CYP1A2,EGR1,CYP7B1,AKR1C20,CES1D,SULT2A1,HMGCS1
2.08e-07	39	104	9	0.087	0.231	REAC:R-MMU-9018678	rea	1	Biosynthesis of specialized proresolving mediators (SPMs)	1	CYP2E1,CYP1A2,CYP2C38,CYP3A16,CYP2C37,CYP3A44,CYP2C50,CYP3A41A,CYP3A41B
3.27e-07	633	104	28	0.269	0.044	REAC:R-MMU-556833	rea	1	Metabolism of lipids	1	PEMT,PON1,CYP17A1,ALDH3A2,AKR1C6,PPARA,LPIN2,FADS2,CHKA,CYP2E1,CYP27A1,CYP7A1,CYP4A14,PLBD1,SLCO1B2,CYP1A2,CYP2C38,CYP3A16,CYP7B1,SLCO1A1,CYP2C37,CYP3A44,AKR1C20,CYP2C50,IDI1,CYP3A41A,CYP3A41B,HMGCS1
3.65e-07	34	142	8	0.056	0.235	GO:0008391	MF	1	arachidonic acid monooxygenase activity	1	CYP2E1,CYP4A14,CYP2C38,CYP2C37,CYP2C50,CYP2C54,CYP2A4,CYP2A22
7.1e-07	269	142	16	0.113	0.059	GO:0006066	BP	1	alcohol metabolic process	1	PON1,POR,ALDH3A2,PAH,AKR1C6,CHKA,CYP27A1,SORD,CYP7A1,APOA1,EPHX1,CYP7B1,ALDH1A1,CES1D,TTR,HMGCS1
7.62e-07	911	142	28	0.197	0.031	GO:0014070	BP	1	response to organic cyclic compound	1	CD36,GSTM3,NR1I3,DUSP6,ARG1,PPARA,GLDC,CHKA,ABCC2,CPS1,ESRRG,KYNU,CYP7A1,SLCO1B2,OTC,AQP9,CYP1A2,CDO1,DPYD,EGR1,EPHX1,IGFBP2,CYP7B1,SLCO1A1,ABCB4,CYP2A4,ASS1,HMGCS1
9.65e-07	857	142	27	0.19	0.032	GO:0042175	CC	1	nuclear outer membrane-endoplasmic reticulum membrane network	1	PEMT,POR,ALDH3A2,LPIN2,CYB5A,FADS2,CYP2E1,FMO3,CYP7A1,CYP4A14,CYP1A2,CYP2C38,RNF43,GULO,CYP3A16,EPHX1,CYP7B1,SGMS1,CYP2C37,CYP3A44,UGT1A6A,CYP2C50,CYP2C54,CYP2A4,CYP3A41A,CYP3A41B,SYNE1
1e-06	318	142	17	0.12	0.053	GO:0001101	BP	1	response to acid chemical	1	PON1,CD36,SLC1A2,ARG1,AKR1C6,GLDC,ABCC2,CYP2E1,CPS1,PDGFC,OTC,CDO1,EGR1,IGFBP2,ABCB4,PID1,ASS1
2.47e-06	293	142	16	0.113	0.055	GO:0044282	BP	1	small molecule catabolic process	1	PON1,AMDHD1,ARG1,PAH,LPIN2,GLDC,KYNU,SORD,UOX,CYP7A1,ALDH1L1,OTC,CDO1,DPYD,UROC1,CES1D
2.52e-06	70	95	10	0.105	0.143	KEGG:04976	keg	1	Bile secretion	1	SLC22A1,ABCC2,CYP7A1,SLCO1B2,AQP9,EPHX1,SLCO1A1,ABCB4,SLC4A4,SULT2A1
2.74e-06	835	142	26	0.183	0.031	GO:0005789	CC	1	endoplasmic reticulum membrane	1	PEMT,POR,ALDH3A2,LPIN2,CYB5A,FADS2,CYP2E1,FMO3,CYP7A1,CYP4A14,CYP1A2,CYP2C38,RNF43,GULO,CYP3A16,EPHX1,CYP7B1,SGMS1,CYP2C37,CYP3A44,UGT1A6A,CYP2C50,CYP2C54,CYP2A4,CYP3A41A,CYP3A41B
3.05e-06	24	104	7	0.067	0.292	REAC:R-MMU-5423646	rea	1	Aflatoxin activation and detoxification	1	CYP2A5,CYP1A2,CYP3A16,CYP3A44,CYP2A4,CYP3A41A,CYP3A41B
3.26e-06	842	142	26	0.183	0.031	GO:0098827	CC	1	endoplasmic reticulum subcompartment	1	PEMT,POR,ALDH3A2,LPIN2,CYB5A,FADS2,CYP2E1,FMO3,CYP7A1,CYP4A14,CYP1A2,CYP2C38,RNF43,GULO,CYP3A16,EPHX1,CYP7B1,SGMS1,CYP2C37,CYP3A44,UGT1A6A,CYP2C50,CYP2C54,CYP2A4,CYP3A41A,CYP3A41B
3.33e-06	28	142	7	0.049	0.25	GO:0019373	BP	1	epoxygenase P450 pathway	1	CYP2E1,CYP2C38,CYP2C37,CYP2C50,CYP2C54,CYP2A4,CYP2A22
7.26e-06	31	142	7	0.049	0.226	GO:0008392	MF	1	arachidonic acid epoxygenase activity	1	CYP2E1,CYP2C38,CYP2C37,CYP2C50,CYP2C54,CYP2A4,CYP2A22
7.93e-06	4169	142	64	0.451	0.015	GO:0042221	BP	1	response to chemical	1	PEMT,PON1,CD36,GSTM3,SLC1A2,NDRG1,POR,NR1I3,SULF2,ALDH3A2,SLC38A3,LPL,AHR,DUSP6,ARG1,IGFBP1,AKR1C6,PABPN1,PPARA,CPOX,AHSG,ROBO1,RGN,SLC22A1,CYB5A,GLDC,CHKA,ABCC2,CYP2E1,GSTA3,CPS1,FN1,GLUL,ESRRG,PLXNA2,KYNU,SORD,CAR3,PDGFC,CYP7A1,SLCO1B2,OTC,APOA1,AQP9,CYP1A2,CDO1,DPYD,EGR1,EPHX1,IGFBP2,CYP7B1,SGMS1,SLCO1A1,RELN,ABCB4,PID1,ALDH1A1,UGT1A6A,CES1D,GSTM1,FBP1,CYP2A4,ASS1,HMGCS1
1.25e-05	214	104	15	0.144	0.07	REAC:R-MMU-8978868	rea	1	Fatty acid metabolism	1	PON1,ALDH3A2,AKR1C6,FADS2,CYP2E1,CYP4A14,CYP1A2,CYP2C38,CYP3A16,CYP2C37,CYP3A44,AKR1C20,CYP2C50,CYP3A41A,CYP3A41B
1.31e-05	2745	142	49	0.345	0.018	GO:0010033	BP	1	response to organic substance	1	PON1,CD36,GSTM3,SLC1A2,POR,NR1I3,SULF2,LPL,DUSP6,ARG1,IGFBP1,AKR1C6,PABPN1,PPARA,CPOX,AHSG,ROBO1,GLDC,CHKA,ABCC2,CYP2E1,CPS1,FN1,GLUL,ESRRG,KYNU,SORD,CAR3,PDGFC,CYP7A1,SLCO1B2,OTC,APOA1,AQP9,CYP1A2,CDO1,DPYD,EGR1,EPHX1,IGFBP2,CYP7B1,SGMS1,SLCO1A1,ABCB4,PID1,ALDH1A1,CYP2A4,ASS1,HMGCS1
1.37e-05	1476	142	34	0.239	0.023	GO:1901700	BP	1	response to oxygen-containing compound	1	PON1,CD36,SLC1A2,POR,ALDH3A2,ARG1,IGFBP1,AKR1C6,PABPN1,PPARA,AHSG,RGN,GLDC,ABCC2,CYP2E1,CPS1,GLUL,CAR3,PDGFC,CYP7A1,SLCO1B2,OTC,AQP9,CYP1A2,CDO1,EGR1,IGFBP2,SGMS1,SLCO1A1,ABCB4,PID1,ALDH1A1,ASS1,HMGCS1
1.41e-05	10	142	5	0.035	0.5	GO:0101020	MF	1	estrogen 16-alpha-hydroxylase activity	1	CYP2C38,CYP3A16,CYP3A44,CYP3A41A,CYP3A41B
1.71e-05	65	95	9	0.095	0.138	KEGG:00982	keg	1	Drug metabolism - cytochrome P450	1	GSTM3,CYP2E1,GSTA3,FMO3,CYP1A2,UGT1A6A,GSTM1,AOX1,AOX3
2.83e-05	109	142	10	0.07	0.092	GO:0006639	BP	1	acylglycerol metabolic process	1	CD36,LPL,RGN,LPIN2,C3,CYP2E1,CPS1,APOA1,CES1D,CES1G
2.88e-05	141	142	11	0.077	0.078	GO:0006694	BP	1	steroid biosynthetic process	1	CYP17A1,POR,AKR1C6,CYP27A1,CYP7A1,APOA1,EGR1,CYP7B1,AKR1C20,CES1D,HMGCS1
3.28e-05	401	142	17	0.12	0.042	GO:0015711	BP	1	organic anion transport	1	CD36,SLC1A2,SLC38A3,ARG1,SLC38A4,SLC22A1,SLC3A1,ABCC2,SLCO1B2,APOA1,AQP9,SLC25A21,SLC22A23,SLCO1A1,ABCB4,SLC22A30,SLC4A4
3.38e-05	111	142	10	0.07	0.09	GO:0006638	BP	1	neutral lipid metabolic process	1	CD36,LPL,RGN,LPIN2,C3,CYP2E1,CPS1,APOA1,CES1D,CES1G
4.85e-05	86	142	9	0.063	0.105	GO:0006720	BP	1	isoprenoid metabolic process	1	ALDH3A2,CYP2E1,CYP1A2,ALDH1A1,RDH9,IDI1,TTR,RDH16,HMGCS1
5.24e-05	186	142	12	0.085	0.065	GO:1901605	BP	1	alpha-amino acid metabolic process	1	PEMT,AMDHD1,ARG1,PAH,GLDC,CPS1,GLUL,KYNU,OTC,CDO1,UROC1,ASS1
6.93e-05	9966	142	109	0.768	0.011	GO:0008152	BP	1	metabolic process	1	PEMT,CELF2,PON1,CD36,CYP17A1,GSTM3,POR,CYP2A5,NR1I3,ITIH3,SULF2,TLE1,ALDH3A2,SLC38A3,LPL,AMDHD1,AHR,DUSP6,ARG1,PAH,AKR1C6,RNASE4,PABPN1,PPARA,CPOX,AHSG,ROBO1,RGN,LPIN2,SLC3A1,C3,CDH2,CYB5A,FADS2,GLDC,CHKA,ABCC2,HSD17B6,CYP2E1,GSTA3,CPS1,CYP27A1,FN1,C4BP,GLUL,ESRRG,FMO3,KYNU,SORD,CAR3,PDGFC,UOX,CYP7A1,CYP4A14,ALDH1L1,MUG2,PLBD1,PZP,LHPP,OTC,TENM3,APOA1,PTPN9,CYP1A2,ABLIM3,CYP2C38,CDO1,DPYD,RNF43,G…
9.7e-05	93	142	9	0.063	0.097	GO:0006641	BP	1	triglyceride metabolic process	1	CD36,LPL,RGN,LPIN2,C3,CYP2E1,CPS1,APOA1,CES1G
0.000138	203	142	12	0.085	0.059	GO:0046395	BP	1	carboxylic acid catabolic process	1	PON1,AMDHD1,ARG1,PAH,LPIN2,GLDC,KYNU,ALDH1L1,OTC,CDO1,UROC1,CES1D
0.000138	203	142	12	0.085	0.059	GO:0016054	BP	1	organic acid catabolic process	1	PON1,AMDHD1,ARG1,PAH,LPIN2,GLDC,KYNU,ALDH1L1,OTC,CDO1,UROC1,CES1D
0.000148	62	95	8	0.084	0.129	KEGG:00980	keg	1	Metabolism of xenobiotics by cytochrome P450	1	GSTM3,CYP2E1,GSTA3,CYP1A2,EPHX1,UGT1A6A,GSTM1,SULT2A1
0.000191	509	142	18	0.127	0.035	GO:0009636	BP	1	response to toxic substance	1	PON1,CD36,ARG1,PPARA,CPOX,RGN,CHKA,ABCC2,CYP2E1,GSTA3,CPS1,CAR3,CDO1,EGR1,EPHX1,ALDH1A1,CES1D,ASS1
0.000207	254	142	13	0.092	0.051	GO:0006520	BP	1	cellular amino acid metabolic process	1	PEMT,AMDHD1,ARG1,PAH,GLDC,CPS1,GLUL,KYNU,OTC,CDO1,DPYD,UROC1,ASS1
0.000219	27	104	6	0.058	0.222	REAC:R-MMU-211999	rea	1	CYP2E1 reactions	1	CYP2A5,CYP2E1,CYP2C38,CYP2C37,CYP2C50,CYP2A4
0.000261	408	142	16	0.113	0.039	GO:1901615	BP	1	organic hydroxy compound metabolic process	1	PON1,POR,ALDH3A2,PAH,AKR1C6,CHKA,CYP27A1,SORD,CYP7A1,APOA1,EPHX1,CYP7B1,ALDH1A1,CES1D,TTR,HMGCS1
0.000271	138	142	10	0.07	0.072	GO:0052689	MF	1	carboxylic ester hydrolase activity	1	PON1,LPL,RGN,CHKA,NOTUM,CES1D,CES1G,CES1C,CES3B,CES3A
0.000287	523	142	18	0.127	0.034	GO:0010035	BP	1	response to inorganic substance	1	PON1,CD36,ARG1,CPOX,RGN,CYB5A,ABCC2,CYP2E1,CPS1,FN1,SORD,OTC,AQP9,CYP1A2,IGFBP2,FBP1,ASS1,HMGCS1
0.00033	107	142	9	0.063	0.084	GO:0071466	BP	1	cellular response to xenobiotic stimulus	1	ARG1,ABCC2,CYP2E1,CYP1A2,CDO1,EGR1,UGT1A6A,GSTM1,ASS1
0.000332	141	142	10	0.07	0.071	GO:0016614	MF	1	oxidoreductase activity, acting on CH-OH group of donors	1	ALDH3A2,AKR1C6,HSD17B6,SORD,GULO,AKR1C20,RDH9,AOX1,AOX3,RDH16
0.000369	53	142	7	0.049	0.132	GO:0019369	BP	1	arachidonic acid metabolic process	1	CYP2E1,CYP2C38,CYP2C37,CYP2C50,CYP2C54,CYP2A4,CYP2A22
0.00038	19	95	5	0.053	0.263	KEGG:00220	keg	1	Arginine biosynthesis	1	ARG1,CPS1,GLUL,OTC,ASS1
0.000391	79	142	8	0.056	0.101	GO:1901606	BP	1	alpha-amino acid catabolic process	1	AMDHD1,ARG1,PAH,GLDC,KYNU,OTC,CDO1,UROC1
0.000466	227	142	12	0.085	0.053	GO:0009410	BP	1	response to xenobiotic stimulus	1	AHR,ARG1,ABCC2,CYP2E1,CPS1,CYP1A2,CDO1,EGR1,ABCB4,UGT1A6A,GSTM1,ASS1
0.000521	8	142	4	0.028	0.5	GO:0050649	MF	1	testosterone 6-beta-hydroxylase activity	1	CYP3A16,CYP3A44,CYP3A41A,CYP3A41B
0.00064	13	52	5	0.096	0.385	HP:0010996	hp	1	Abnormality of monocarboxylic acid metabolism	1	ARG1,UROC1,EPHX1,ABCB4,ASS1
0.00076	86	142	8	0.056	0.093	GO:0009063	BP	1	cellular amino acid catabolic process	1	AMDHD1,ARG1,PAH,GLDC,KYNU,OTC,CDO1,UROC1
0.000809	9	104	4	0.038	0.444	REAC:R-MMU-70635	rea	1	Urea cycle	1	ARG1,CPS1,OTC,ASS1
0.000814	20	142	5	0.035	0.25	GO:0033762	BP	1	response to glucagon	1	ARG1,ABCC2,CPS1,CDO1,ASS1
0.00083	73	104	8	0.077	0.11	REAC:R-MMU-2142753	rea	1	Arachidonic acid metabolism	1	PON1,AKR1C6,CYP4A14,CYP1A2,CYP2C38,CYP2C37,AKR1C20,CYP2C50
0.000892	52	104	7	0.067	0.135	REAC:R-MMU-194068	rea	1	Bile acid and bile salt metabolism	1	AKR1C6,CYP27A1,CYP7A1,SLCO1B2,CYP7B1,SLCO1A1,AKR1C20
0.000932	9	142	4	0.028	0.444	GO:0000050	BP	1	urea cycle	1	ARG1,CPS1,OTC,ASS1
0.00103	200	142	11	0.077	0.055	GO:0008514	MF	1	organic anion transmembrane transporter activity	1	SLC1A2,SLC38A3,SLC38A4,SLC22A1,ABCC2,SLCO1B2,SLC25A21,SLC22A23,SLCO1A1,SLC22A30,SLC4A4
0.00106	20	104	5	0.048	0.25	REAC:R-MMU-193807	rea	1	Synthesis of bile acids and bile salts via 27-hydroxycholesterol	1	AKR1C6,CYP27A1,CYP7A1,CYP7B1,AKR1C20
0.00118	130	104	10	0.096	0.077	REAC:R-MMU-8957322	rea	1	Metabolism of steroids	1	CYP17A1,AKR1C6,CYP27A1,CYP7A1,SLCO1B2,CYP7B1,SLCO1A1,AKR1C20,IDI1,HMGCS1
0.00118	91	142	8	0.056	0.088	GO:0001676	BP	1	long-chain fatty acid metabolic process	1	CD36,CYP2E1,CYP2C38,CYP2C37,CYP2C50,CYP2C54,CYP2A4,CYP2A22
0.00119	1362	142	29	0.204	0.021	GO:0031984	CC	1	organelle subcompartment	1	PEMT,POR,SULF2,ALDH3A2,LPIN2,CYB5A,FADS2,CYP2E1,FMO3,CYP7A1,CYP4A14,CYP1A2,CYP2C38,RNF43,GULO,CYP3A16,EPHX1,CYP7B1,SGMS1,CYP2C37,ABCB4,CYP3A44,UGT1A6A,CYP2C50,ST3GAL5,CYP2C54,CYP2A4,CYP3A41A,CYP3A41B
0.00124	63	142	7	0.049	0.111	GO:0006721	BP	1	terpenoid metabolic process	1	ALDH3A2,CYP2E1,CYP1A2,ALDH1A1,RDH9,TTR,RDH16
0.00125	82	95	8	0.084	0.098	KEGG:03320	keg	1	PPAR signaling pathway	1	CD36,LPL,PPARA,FADS2,CYP27A1,CYP7A1,CYP4A14,APOA1
0.0013	298	142	13	0.092	0.044	GO:0046486	BP	1	glycerolipid metabolic process	1	PEMT,PON1,CD36,LPL,RGN,LPIN2,C3,CHKA,CYP2E1,CPS1,APOA1,CES1D,CES1G
0.00135	1957	142	36	0.254	0.018	GO:0009605	BP	1	response to external stimulus	1	PEMT,PON1,CD36,GSTM3,SLC1A2,POR,SLC38A3,ARG1,PABPN1,PPARA,AHSG,ROBO1,C3,ABCC2,CYP2E1,CPS1,FN1,GLUL,PLXNA2,KYNU,SORD,CAR3,SLCO1B2,OTC,APOA1,CYP1A2,PHLDB2,DPYD,IGFBP2,CYP7B1,SGMS1,RELN,CES1G,CES1C,ASS1,HMGCS1
0.00149	84	95	8	0.084	0.095	KEGG:00983	keg	1	Drug metabolism - other enzymes	1	GSTM3,CYP2E1,GSTA3,DPYD,UGT1A6A,CES1D,CES1C,GSTM1
0.00153	852	142	22	0.155	0.026	GO:0033993	BP	1	response to lipid	1	PON1,CD36,NR1I3,ARG1,PABPN1,PPARA,GLDC,ABCC2,CPS1,ESRRG,CYP7A1,SLCO1B2,CYP1A2,CDO1,IGFBP2,CYP7B1,SGMS1,SLCO1A1,ABCB4,PID1,ASS1,HMGCS1
0.00154	10	142	4	0.028	0.4	GO:0019627	BP	1	urea metabolic process	1	ARG1,CPS1,OTC,ASS1
0.00156	853	142	22	0.155	0.026	GO:0009725	BP	1	response to hormone	1	POR,NR1I3,ARG1,IGFBP1,AKR1C6,PPARA,AHSG,ABCC2,CPS1,ESRRG,SORD,SLCO1B2,OTC,CYP1A2,CDO1,EGR1,IGFBP2,CYP7B1,SLCO1A1,PID1,ASS1,HMGCS1
0.00171	529	142	17	0.12	0.032	GO:0006820	BP	1	anion transport	1	CD36,SLC1A2,SLC38A3,ARG1,SLC38A4,SLC22A1,SLC3A1,ABCC2,SLCO1B2,APOA1,AQP9,SLC25A21,SLC22A23,SLCO1A1,ABCB4,SLC22A30,SLC4A4
0.00171	66	142	7	0.049	0.106	GO:0016597	MF	1	amino acid binding	1	PAH,GLDC,CPS1,GLUL,FMO3,OTC,ASS1
0.00178	96	142	8	0.056	0.083	GO:0033559	BP	1	unsaturated fatty acid metabolic process	1	FADS2,CYP2E1,CYP2C38,CYP2C37,CYP2C50,CYP2C54,CYP2A4,CYP2A22
0.0019	67	142	7	0.049	0.104	GO:0009064	BP	1	glutamine family amino acid metabolic process	1	AMDHD1,ARG1,CPS1,GLUL,OTC,UROC1,ASS1
0.00222	23	104	5	0.048	0.217	REAC:R-MMU-2142816	rea	1	Synthesis of (16-20)-hydroxyeicosatetraenoic acids (HETE)	1	CYP4A14,CYP1A2,CYP2C38,CYP2C37,CYP2C50
0.00229	480	142	16	0.113	0.033	GO:0009991	BP	1	response to extracellular stimulus	1	PEMT,PON1,SLC1A2,POR,SLC38A3,ARG1,PPARA,CPS1,GLUL,KYNU,SORD,OTC,DPYD,IGFBP2,ASS1,HMGCS1
0.00295	3	52	3	0.058	1	HP:0001951	hp	1	Episodic ammonia intoxication	1	CPS1,OTC,ASS1
0.00315	224	142	11	0.077	0.049	GO:0072330	BP	1	monocarboxylic acid biosynthetic process	1	LPL,PPARA,RGN,FADS2,CYP7A1,APOA1,CYP7B1,ALDH1A1,RDH9,RDH16,FBP1
0.00321	891	142	22	0.155	0.025	GO:0010243	BP	1	response to organonitrogen compound	1	CD36,SLC1A2,POR,LPL,ARG1,IGFBP1,PPARA,AHSG,GLDC,ABCC2,CYP2E1,CPS1,KYNU,PDGFC,SLCO1B2,OTC,AQP9,CDO1,EGR1,PID1,ASS1,HMGCS1
0.00328	104	142	8	0.056	0.077	GO:0008203	BP	1	cholesterol metabolic process	1	PON1,POR,CYP27A1,CYP7A1,APOA1,CYP7B1,CES1D,HMGCS1
0.00345	25	104	5	0.048	0.2	REAC:R-MMU-211976	rea	1	Endogenous sterols	1	CYP17A1,AHR,CYP27A1,CYP7A1,CYP7B1
0.0036	12	142	4	0.028	0.333	GO:0071941	BP	1	nitrogen cycle metabolic process	1	ARG1,CPS1,OTC,ASS1
0.00437	108	142	8	0.056	0.074	GO:1902652	BP	1	secondary alcohol metabolic process	1	PON1,POR,CYP27A1,CYP7A1,APOA1,CYP7B1,CES1D,HMGCS1
0.00473	1711	142	32	0.225	0.019	GO:0042802	MF	1	identical protein binding	1	PON1,GSTM3,TLE1,ALDH3A2,PAH,CPOX,ROBO1,SLC22A1,CDH2,GLDC,CHKA,FN1,GLUL,PLXNA2,KYNU,SORD,PDGFC,LHPP,APOA1,DPYD,ALDH1A1,UGT1A6A,GSTM1,SLC4A4,TTR,AOX1,AOX3,RDH16,FBP1,ASS1,HMGCS1,SYNE1
0.00479	335	142	13	0.092	0.039	GO:0010038	BP	1	response to metal ion	1	ARG1,CPOX,CYB5A,ABCC2,CPS1,FN1,SORD,OTC,AQP9,CYP1A2,IGFBP2,FBP1,ASS1
0.00485	207	52	13	0.25	0.063	HP:0004354	hp	1	Abnormality of carboxylic acid metabolism	1	CYP17A1,ARG1,PAH,SLC3A1,CYB5A,GLDC,CPS1,KYNU,OTC,UROC1,EPHX1,ABCB4,ASS1
0.00522	451	142	15	0.106	0.033	GO:0031667	BP	1	response to nutrient levels	1	PEMT,PON1,POR,SLC38A3,ARG1,PPARA,CPS1,GLUL,KYNU,SORD,OTC,DPYD,IGFBP2,ASS1,HMGCS1
0.00536	1385	142	28	0.197	0.02	GO:0009719	BP	1	response to endogenous stimulus	1	CD36,POR,NR1I3,SULF2,LPL,DUSP6,ARG1,IGFBP1,AKR1C6,PPARA,AHSG,ABCC2,CPS1,ESRRG,SORD,PDGFC,SLCO1B2,OTC,AQP9,CYP1A2,CDO1,EGR1,IGFBP2,CYP7B1,SLCO1A1,PID1,ASS1,HMGCS1
0.00585	51	142	6	0.042	0.118	GO:0016903	MF	1	oxidoreductase activity, acting on the aldehyde or oxo group of donors	1	ALDH3A2,AKR1C6,ALDH1L1,ALDH1A1,AOX1,AOX3
0.00615	113	142	8	0.056	0.071	GO:0016125	BP	1	sterol metabolic process	1	PON1,POR,CYP27A1,CYP7A1,APOA1,CYP7B1,CES1D,HMGCS1
0.00653	195	142	10	0.07	0.051	GO:0043177	MF	1	organic acid binding	1	CD36,PAH,GLDC,CPS1,GLUL,FMO3,CYP4A14,OTC,ASS1,HMGCS1
0.00741	29	104	5	0.048	0.172	REAC:R-MMU-193368	rea	1	Synthesis of bile acids and bile salts via 7alpha-hydroxycholesterol	1	AKR1C6,CYP27A1,CYP7A1,CYP7B1,AKR1C20
0.00815	99	104	8	0.077	0.081	REAC:R-MMU-2187338	rea	1	Visual phototransduction	1	LPL,AKR1C6,HSD17B6,APOA1,AKR1C20,RDH9,TTR,RDH16
0.00888	664	142	18	0.127	0.027	GO:0016788	MF	1	hydrolase activity, acting on ester bonds	1	PON1,SULF2,LPL,DUSP6,RNASE4,RGN,LPIN2,CHKA,CAR3,LHPP,PTPN9,NOTUM,CES1D,CES1G,CES1C,CES3B,FBP1,CES3A
0.00979	9459	142	100	0.704	0.011	GO:0071704	BP	1	organic substance metabolic process	1	PEMT,CELF2,PON1,CD36,CYP17A1,POR,NR1I3,ITIH3,SULF2,TLE1,ALDH3A2,SLC38A3,LPL,AMDHD1,AHR,DUSP6,ARG1,PAH,AKR1C6,RNASE4,PABPN1,PPARA,CPOX,AHSG,ROBO1,RGN,LPIN2,SLC3A1,C3,CDH2,CYB5A,FADS2,GLDC,CHKA,ABCC2,HSD17B6,CYP2E1,GSTA3,CPS1,CYP27A1,FN1,C4BP,GLUL,ESRRG,KYNU,SORD,PDGFC,UOX,CYP7A1,ALDH1L1,MUG2,PLBD1,PZP,LHPP,OTC,TENM3,APOA1,PTPN9,CYP1A2,ABLIM3,CYP2C38,CDO1,DPYD,RNF43,GULO,UROC1,EGR1,EPHX1,CYP7B1,SGM…
0.0098	32	142	5	0.035	0.156	GO:0008299	BP	1	isoprenoid biosynthetic process	1	ALDH1A1,RDH9,IDI1,RDH16,HMGCS1
0.00993	239	104	12	0.115	0.05	REAC:R-MMU-71291	rea	1	Metabolism of amino acids and derivatives	1	AMDHD1,ARG1,PAH,GLDC,CPS1,GLUL,KYNU,OTC,CDO1,UROC1,SLC25A21,ASS1
0.0117	4	52	3	0.058	0.75	HP:0002038	hp	1	Protein avoidance	1	CPS1,OTC,ASS1
0.0117	4	52	3	0.058	0.75	HP:0010909	hp	1	Abnormality of arginine metabolism	1	SLC3A1,CPS1,ASS1
0.0117	4	52	3	0.058	0.75	HP:0001950	hp	1	Respiratory alkalosis	1	CPS1,OTC,ASS1
0.0122	32	104	5	0.048	0.156	REAC:R-MMU-211958	rea	1	Miscellaneous substrates	1	CYP4A14,CYP3A16,CYP3A44,CYP3A41A,CYP3A41B
0.0133	368	142	13	0.092	0.035	GO:0043434	BP	1	response to peptide hormone	1	POR,ARG1,IGFBP1,PPARA,AHSG,ABCC2,CPS1,SLCO1B2,OTC,CDO1,EGR1,PID1,ASS1
0.0139	59	142	6	0.042	0.102	GO:0070988	BP	1	demethylation	1	POR,CYP1A2,CYP3A16,CYP3A44,CYP3A41A,CYP3A41B
0.0159	984	142	22	0.155	0.022	GO:1901698	BP	1	response to nitrogen compound	1	CD36,SLC1A2,POR,LPL,ARG1,IGFBP1,PPARA,AHSG,GLDC,ABCC2,CYP2E1,CPS1,KYNU,PDGFC,SLCO1B2,OTC,AQP9,CDO1,EGR1,PID1,ASS1,HMGCS1
0.0159	433	142	14	0.099	0.032	GO:1901652	BP	1	response to peptide	1	CD36,POR,ARG1,IGFBP1,PPARA,AHSG,ABCC2,CPS1,SLCO1B2,OTC,CDO1,EGR1,PID1,ASS1
0.0163	434	142	14	0.099	0.032	GO:1901361	BP	1	organic cyclic compound catabolic process	1	AMDHD1,PAH,PPARA,RGN,GSTA3,KYNU,UOX,CYP7A1,ALDH1L1,CYP1A2,DPYD,UROC1,AOX3,FBP1
0.0168	17	142	4	0.028	0.235	GO:0009084	BP	1	glutamine family amino acid biosynthetic process	1	CPS1,GLUL,OTC,ASS1
0.0172	436	142	14	0.099	0.032	GO:0051186	BP	1	cofactor metabolic process	1	PEMT,PAH,AKR1C6,PPARA,CPOX,RGN,GSTA3,KYNU,ALDH1L1,CYP1A2,GULO,CES1D,GSTM1,FBP1
0.0185	131	142	8	0.056	0.061	GO:0042133	BP	1	neurotransmitter metabolic process	1	CD36,POR,RGN,GLDC,CHKA,CPS1,DPYD,ASS1
0.0191	35	104	5	0.048	0.143	REAC:R-MMU-5365859	rea	1	RA biosynthesis pathway	1	AKR1C6,ALDH1A1,AKR1C20,RDH9,RDH16
0.0197	6	142	3	0.021	0.5	GO:0006526	BP	1	arginine biosynthetic process	1	CPS1,OTC,ASS1
0.0203	175	142	9	0.063	0.051	GO:0042445	BP	1	hormone metabolic process	1	CYP17A1,POR,CYP27A1,APOA1,EGR1,ALDH1A1,RDH9,TTR,RDH16
0.0206	37	142	5	0.035	0.135	GO:0032451	MF	1	demethylase activity	1	CYP1A2,CYP3A16,CYP3A44,CYP3A41A,CYP3A41B
0.0214	18	142	4	0.028	0.222	GO:0006525	BP	1	arginine metabolic process	1	ARG1,CPS1,OTC,ASS1
0.0214	18	142	4	0.028	0.222	GO:0009074	BP	1	aromatic amino acid family catabolic process	1	AMDHD1,PAH,KYNU,UROC1
0.0217	274	142	11	0.077	0.04	GO:0046942	BP	1	carboxylic acid transport	1	CD36,SLC1A2,SLC38A3,ARG1,SLC38A4,SLC3A1,ABCC2,SLCO1B2,AQP9,SLC25A21,ABCB4
0.0233	276	142	11	0.077	0.04	GO:0015849	BP	1	organic acid transport	1	CD36,SLC1A2,SLC38A3,ARG1,SLC38A4,SLC3A1,ABCC2,SLCO1B2,AQP9,SLC25A21,ABCB4
0.0247	98	142	7	0.049	0.071	GO:0006690	BP	1	icosanoid metabolic process	1	CYP2E1,CYP2C38,CYP2C37,CYP2C50,CYP2C54,CYP2A4,CYP2A22
0.0281	20	104	4	0.038	0.2	REAC:R-MMU-2142670	rea	1	Synthesis of epoxy (EET) and dihydroxyeicosatrienoic acids (DHET)	1	CYP1A2,CYP2C38,CYP2C37,CYP2C50
0.0292	67	142	6	0.042	0.09	GO:0008652	BP	1	cellular amino acid biosynthetic process	1	PAH,CPS1,GLUL,OTC,DPYD,ASS1
0.0302	45	95	5	0.053	0.111	KEGG:00380	keg	1	Tryptophan metabolism	1	ALDH3A2,KYNU,CYP1A2,AOX1,AOX3
0.0314	2242	142	36	0.254	0.016	GO:0031090	CC	1	organelle membrane	1	PEMT,NDRG1,ALDH3A2,ARG1,CPOX,SLC3A1,CYB5A,HSD17B6,CYP2E1,CPS1,CYP27A1,FMO3,SORD,CYP7A1,CYP4A14,OTC,CYP1A2,CYP2C38,GULO,SLC25A21,CYP3A16,EPHX1,CYP7B1,SGMS1,CYP2C37,ABCB4,UGT1A6A,CYP2C50,ST3GAL5,CYP2C54,RDH16,CYP2A4,CYP3A41A,CYP3A41B,ASS1,SYNE1
0.0316	524	142	15	0.106	0.029	GO:0071396	BP	1	cellular response to lipid	1	CD36,NR1I3,ARG1,PABPN1,PPARA,ABCC2,CPS1,ESRRG,CYP7A1,CYP7B1,SGMS1,ABCB4,PID1,ASS1,HMGCS1
0.032	70	95	6	0.063	0.086	KEGG:01230	keg	1	Biosynthesis of amino acids	1	ARG1,PAH,CPS1,GLUL,OTC,ASS1
0.0326	39	104	5	0.048	0.128	REAC:R-MMU-192105	rea	1	Synthesis of bile acids and bile salts	1	AKR1C6,CYP27A1,CYP7A1,CYP7B1,AKR1C20
0.0343	7	142	3	0.021	0.429	GO:0042904	BP	1	9-cis-retinoic acid biosynthetic process	1	ALDH1A1,RDH9,RDH16
0.0343	7	142	3	0.021	0.429	GO:0042905	BP	1	9-cis-retinoic acid metabolic process	1	ALDH1A1,RDH9,RDH16
0.0388	180	52	11	0.212	0.061	HP:0004337	hp	1	Abnormality of amino acid metabolism	1	CYP17A1,ARG1,PAH,SLC3A1,CYB5A,GLDC,CPS1,KYNU,OTC,UROC1,ASS1
0.0391	190	142	9	0.063	0.047	GO:0031406	MF	1	carboxylic acid binding	1	CD36,PAH,GLDC,CPS1,GLUL,FMO3,CYP4A14,OTC,ASS1
0.0401	27	95	4	0.042	0.148	KEGG:00053	keg	1	Ascorbate and aldarate metabolism	1	ALDH3A2,RGN,GULO,UGT1A6A
0.0408	146	142	8	0.056	0.055	GO:0001889	BP	1	liver development	1	SULF2,ARG1,RGN,CPS1,SLCO1B2,OTC,ASS1,HMGCS1
0.041	409	142	13	0.092	0.032	GO:0019439	BP	1	aromatic compound catabolic process	1	PON1,AMDHD1,PAH,PPARA,RGN,KYNU,UOX,ALDH1L1,DPYD,UROC1,EPHX1,AOX3,FBP1
0.0417	41	104	5	0.048	0.122	REAC:R-MMU-6788656	rea	1	Histidine, lysine, phenylalanine, tyrosine, proline and tryptophan catabolism	1	AMDHD1,PAH,KYNU,UROC1,SLC25A21
0.0438	43	142	5	0.035	0.116	GO:0090207	BP	1	regulation of triglyceride metabolic process	1	CD36,RGN,C3,APOA1,CES1G
0.0441	120	52	9	0.173	0.075	HP:0000737	hp	1	Irritability	1	ARG1,PAH,CPOX,GLDC,CPS1,OTC,ST3GAL5,FBP1,ASS1
0.0451	49	95	5	0.053	0.102	KEGG:04979	keg	1	Cholesterol metabolism	1	CD36,LPL,CYP27A1,CYP7A1,APOA1
0.0473	149	142	8	0.056	0.054	GO:0061008	BP	1	hepaticobiliary system development	1	SULF2,ARG1,RGN,CPS1,SLCO1B2,OTC,ASS1,HMGCS1
0.0476	825	142	19	0.134	0.023	GO:0042803	MF	1	protein homodimerization activity	1	PON1,GSTM3,ALDH3A2,PAH,CPOX,SLC22A1,GLDC,CHKA,KYNU,PDGFC,LHPP,DPYD,UGT1A6A,GSTM1,AOX1,AOX3,RDH16,HMGCS1,SYNE1
0.0488	1704	52	39	0.75	0.023	HP:0001939	hp	1	Abnormality of metabolism/homeostasis	1	CYP17A1,NDRG1,POR,CYP2A5,LPL,ARG1,PAH,CPOX,ROBO1,LPIN2,SLC3A1,CYB5A,GLDC,ABCC2,CPS1,CYP27A1,FN1,GLUL,FMO3,KYNU,CYP7A1,SLCO1B2,OTC,APOA1,CYP2C38,DPYD,UROC1,EPHX1,CYP7B1,CYP2C37,ABCB4,UGT1A6A,SLC4A4,TTR,CYP2C54,FBP1,CYP2A4,ASS1,SYNE1
